# Parallelism between phylogeny and ontogeny

**DOI:** 10.1101/2024.06.27.600990

**Authors:** Juraj Bergman, Robert Bakarić, Krunoslav Brčić-Kostić

**Affiliations:** Center for Ecological Dynamics in a Novel Biosphere (ECONOVO), Department of Biology, Aarhus University, Aarhus, Denmark; Section for Ecoinformatics and Biodiversity, Department of Biology, Aarhus University, Aarhus, Denmark; Laboratory for Information and Signal Processing, Department of Electronics, Ruđer Bošković Institute, Zagreb, Croatia; Laboratory for Evolutionary Genetics, Department of Molecular Biology, Ruđer Bošković Institute, Zagreb, Croatia

## Abstract

Haeckel’s biogenetic law, or the recapitulation theory remains a controversial subject to this day. Currently, the modern version of biogenetic law is the hourglass model with its phylotypic period. Importantly, the hourglass model is nothing more than a model of development, and it does not provide any evidence that ontogeny recapitulates phylogeny. However, the hourglass model and biogenetic law are not mutually exclusive, and there are several examples of recapitulation-like processes observable after the phylotypic period of ontogeny. At the level of transcriptomics, all attempts to demonstrate recapitulation failed. Using a novel approach, combining transcriptomics with phylostratigraphy, we demonstrate that recapitulation, or parallelism between phylogeny and ontogeny, exists. We show that the mean indispensability of genes decreases for phylogenetically younger genes, as well as genes expressed during later stages of ontogeny. We also define the ontotypic period of phylogeny, an analog to the phylotypic period of ontogeny. Since it starts from the beginning of phylogeny, it is reasonable to hypothesize that recapitulation starts from the phylotypic period. We conclude that parallelism, or recapitulation, is explainable by the fact that genes that emerged later in phylogeny have tendencies to be expressed during later stages of ontogeny.
