## Supplementary Table 2 for "Parallelism between phylogeny and ontogeny"

### Sheet: Sheet1
Species	Parameter	r0	p-value (r0)	rP	p-value (rP)	Quantile of expression
D. melanogaster	MHP	-0.909646	9.23065e-07	-0.872174	2.55272e-06	0
C. elegans	MHP	-0.798039	3.31931e-07	-0.866923	2.23182e-06	0
D. rerio	MHP	NA	NA	NA	NA	0
M. musculus	MHP	0.0416667	0.87602	-0.909091	0	0
D. melanogaster	MHP	-0.926129	6.86567e-07	-0.895652	2.70325e-06	min
C. elegans	MHP	-0.773669	5.47269e-07	-0.872308	2.24093e-06	min
D. rerio	MHP	-0.31242	0.0154216	-0.706183	5.72064e-07	min
M. musculus	MHP	0.127451	0.6254	-0.93007	0	min
D. melanogaster	MHP	-0.822955	1.77265e-06	-0.748696	4.08935e-05	0.1
C. elegans	MHP	-0.722969	2.38157e-06	-0.876154	2.23971e-06	0.1
D. rerio	MHP	-0.581384	1.81675e-06	-0.75626	9.41228e-08	0.1
M. musculus	MHP	0.127451	0.6254	-0.93007	0	0.1
D. melanogaster	MHP	-0.69536	8.68744e-05	-0.566087	0.00455529	0.2
C. elegans	MHP	-0.683193	1.08245e-05	-0.876923	2.23865e-06	0.2
D. rerio	MHP	-0.71342	0	-0.727575	2.59368e-07	0.2
M. musculus	MHP	0.139706	0.59201	-0.93007	0	0.2
D. melanogaster	MHP	-0.674603	0.000165954	-0.536522	0.00768249	0.3
C. elegans	MHP	-0.670028	1.77653e-05	-0.88	2.23166e-06	0.3
D. rerio	MHP	-0.771492	0	-0.722713	3.0865e-07	0.3
M. musculus	MHP	0.156863	0.546591	-0.916084	0	0.3
D. melanogaster	MHP	-0.666667	0.000209666	-0.525217	0.00927924	0.4
C. elegans	MHP	-0.684874	1.01522e-05	-0.866923	2.23182e-06	0.4
D. rerio	MHP	-0.753598	0	-0.734219	2.05298e-07	0.4
M. musculus	MHP	0.144608	0.578871	-0.951049	0	0.4
D. melanogaster	MHP	-0.734432	2.19681e-05	-0.622609	0.00146515	0.5
C. elegans	MHP	-0.7	5.67401e-06	-0.865385	2.22708e-06	0.5
D. rerio	MHP	-0.722256	0	-0.759339	8.38184e-08	0.5
M. musculus	MHP	0.144608	0.578871	-0.951049	0	0.5
D. melanogaster	MHP	-0.794872	2.577e-06	-0.708696	0.000159609	0.6
C. elegans	MHP	-0.714286	3.28572e-06	-0.866154	2.22956e-06	0.6
D. rerio	MHP	-0.722423	0	-0.803906	0	0.6
M. musculus	MHP	0.137255	0.598627	-0.972028	0	0.6
D. melanogaster	MHP	-0.811355	1.95062e-06	-0.732174	7.43648e-05	0.7
C. elegans	MHP	-0.721849	2.48082e-06	-0.856154	2.18292e-06	0.7
D. rerio	MHP	-0.713809	0	-0.833401	0	0.7
M. musculus	MHP	0.0490196	0.853696	-0.965035	0	0.7
D. melanogaster	MHP	-0.826618	1.73843e-06	-0.755652	3.1246e-05	0.8
C. elegans	MHP	-0.751261	9.48167e-07	-0.858462	2.19603e-06	0.8
D. rerio	MHP	-0.720811	0	-0.850417	0	0.8
M. musculus	MHP	0.0465686	0.861126	-0.951049	0	0.8
D. melanogaster	MHP	-0.802198	2.22161e-06	-0.722609	0.000102644	0.9
C. elegans	MHP	-0.801961	3.06009e-07	-0.820769	2.23536e-06	0.9
D. rerio	MHP	-0.74554	0	-0.852362	0	0.9
M. musculus	MHP	-0.105392	0.687298	-0.902098	0	0.9
D. melanogaster	MHP	-0.761294	7.76478e-06	-0.666957	0.000513126	max
C. elegans	MHP	-0.696078	6.60058e-06	-0.504615	0.010984	max
D. rerio	MHP	-0.475632	0.000147275	-0.535208	0.000321174	max
M. musculus	MHP	-0.210784	0.415247	-0.867133	0.000443302	max
D. melanogaster	MIP	0.561661	0.002701	0.541739	0.00702732	0
C. elegans	MIP	-0.646779	4.10105e-05	-0.118462	0.57132	0
D. rerio	MIP	NA	NA	NA	NA	0
M. musculus	MIP	-0.786765	0.00027341	-0.958042	0	0
D. melanogaster	MIP	0.166056	0.406094	0.312174	0.137502	min
C. elegans	MIP	-0.692437	7.59514e-06	-0.27	0.191152	min
D. rerio	MIP	-0.346351	0.00671113	-0.403387	0.00807392	min
M. musculus	MIP	-0.593137	0.0137712	-0.958042	0	min
D. melanogaster	MIP	-0.163614	0.413115	0.191304	0.368845	0.1
C. elegans	MIP	-0.595518	0.000213395	-0.283077	0.169899	0.1
D. rerio	MIP	-0.337816	0.00858138	-0.719148	3.5135e-07	0.1
M. musculus	MIP	-0.620098	0.00935155	-0.972028	0	0.1
D. melanogaster	MIP	-0.39011	0.0451554	-0.131304	0.539258	0.2
C. elegans	MIP	-0.569188	0.000451961	-0.137692	0.509955	0.2
D. rerio	MIP	-0.305085	0.0181162	-0.709586	5.02081e-07	0.2
M. musculus	MIP	-0.64951	0.00590668	-0.958042	0	0.2
D. melanogaster	MIP	-0.421856	0.0293662	-0.176522	0.40756	0.3
C. elegans	MIP	-0.568347	0.000462466	-0.0538462	0.798109	0.3
D. rerio	MIP	-0.382606	0.00272186	-0.711855	4.60708e-07	0.3
M. musculus	MIP	-0.703431	0.00223596	-0.958042	0	0.3
D. melanogaster	MIP	-0.330891	0.0922265	-0.0469565	0.827706	0.4
C. elegans	MIP	-0.57507	0.000384179	0.00615385	0.977989	0.4
D. rerio	MIP	-0.490692	8.50282e-05	-0.771655	5.02695e-08	0.4
M. musculus	MIP	-0.698529	0.00246311	-0.944056	0	0.4
D. melanogaster	MIP	-0.235653	0.235655	0.0878261	0.682353	0.5
C. elegans	MIP	-0.563025	0.000534203	0.0215385	0.919416	0.5
D. rerio	MIP	-0.513921	3.47518e-05	-0.805526	0	0.5
M. musculus	MIP	-0.745098	0.00089393	-0.902098	0	0.5
D. melanogaster	MIP	-0.180098	0.367062	0.166957	0.433787	0.6
C. elegans	MIP	-0.553782	0.000682585	0.0161538	0.939885	0.6
D. rerio	MIP	-0.521256	2.58738e-05	-0.808605	0	0.6
M. musculus	MIP	-0.72549	0.00140874	-0.846154	0.00096954	0.6
D. melanogaster	MIP	-0.1221	0.542505	0.226957	0.284838	0.7
C. elegans	MIP	-0.528852	0.0012804	0.0161538	0.939885	0.7
D. rerio	MIP	-0.486357	9.9834e-05	-0.76809	5.88846e-08	0.7
M. musculus	MIP	-0.656863	0.00522956	-0.524476	0.0838846	0.7
D. melanogaster	MIP	-0.0708181	0.724872	0.191304	0.368845	0.8
C. elegans	MIP	-0.377871	0.0258937	-0.0638462	0.761351	0.8
D. rerio	MIP	-0.386052	0.00247588	-0.724496	2.89478e-07	0.8
M. musculus	MIP	-0.67402	0.00388884	-0.531469	0.0793029	0.8
D. melanogaster	MIP	-0.0769231	0.702097	0.11913	0.577861	0.9
C. elegans	MIP	-0.380112	0.024972	-0.0515385	0.806655	0.9
D. rerio	MIP	-0.327535	0.0109389	-0.636496	9.6839e-06	0.9
M. musculus	MIP	-0.769608	0.000466769	-0.615385	0.0373345	0.9
D. melanogaster	MIP	-0.100122	0.618005	0.109565	0.609029	max
C. elegans	MIP	-0.318768	0.0624527	0.0361538	0.864149	max
D. rerio	MIP	0.0166157	0.899583	-0.179807	0.253579	max
M. musculus	MIP	-0.531863	0.0300391	0.174825	0.58826	max
D. melanogaster	dN/dS	0.936508	5.45401e-07	0.921739	2.46183e-06	0
C. elegans	dN/dS	0.803922	2.93603e-07	0.865385	2.22708e-06	0
D. rerio	dN/dS	NA	NA	NA	NA	0
M. musculus	dN/dS	0.203431	0.432063	0.944056	0	0
D. melanogaster	dN/dS	0.909035	9.31907e-07	0.910435	2.61378e-06	min
C. elegans	dN/dS	0.788235	4.04834e-07	0.876923	2.23865e-06	min
D. rerio	dN/dS	0.0630175	0.631578	0.418199	0.00622577	min
M. musculus	dN/dS	0.132353	0.611953	0.944056	0	min
D. melanogaster	dN/dS	0.830281	1.71027e-06	0.841739	2.07859e-06	0.1
C. elegans	dN/dS	0.656583	2.901e-05	0.890769	2.17219e-06	0.1
D. rerio	dN/dS	0.221339	0.0892546	0.582854	7.0199e-05	0.1
M. musculus	dN/dS	-0.0343137	0.898436	0.951049	0	0.1
D. melanogaster	dN/dS	0.770452	5.48982e-06	0.773913	1.46449e-05	0.2
C. elegans	dN/dS	0.544818	0.000860318	0.893846	2.14546e-06	0.2
D. rerio	dN/dS	0.287691	0.0261626	0.664533	3.10364e-06	0.2
M. musculus	dN/dS	-0.129902	0.618662	0.951049	0	0.2
D. melanogaster	dN/dS	0.728938	2.69896e-05	0.71913	0.000114954	0.3
C. elegans	dN/dS	0.50056	0.00248179	0.910769	1.93125e-06	0.3
D. rerio	dN/dS	0.37905	0.00299847	0.769549	5.5264e-08	0.3
M. musculus	dN/dS	-0.169118	0.515164	0.958042	0	0.3
D. melanogaster	dN/dS	0.717949	4.02569e-05	0.709565	0.000155401	0.4
C. elegans	dN/dS	0.438375	0.00897405	0.904615	2.02113e-06	0.4
D. rerio	dN/dS	0.455849	0.000292668	0.84199	0	0.4
M. musculus	dN/dS	-0.164216	0.52763	0.916084	0	0.4
D. melanogaster	dN/dS	0.732601	2.35382e-05	0.733043	7.2158e-05	0.5
C. elegans	dN/dS	0.451541	0.00695888	0.914615	1.86927e-06	0.5
D. rerio	dN/dS	0.475354	0.000148742	0.887853	0	0.5
M. musculus	dN/dS	-0.0245098	0.928438	0.951049	0	0.5
D. melanogaster	dN/dS	0.804029	2.1544e-06	0.821739	2.30302e-06	0.6
C. elegans	dN/dS	0.446499	0.00767897	0.860769	2.20795e-06	0.6
D. rerio	dN/dS	0.484357	0.00010744	0.866461	0	0.6
M. musculus	dN/dS	-0.0392157	0.883482	0.902098	0	0.6
D. melanogaster	dN/dS	0.816239	1.85929e-06	0.854783	2.26654e-06	0.7
C. elegans	dN/dS	0.428852	0.0107271	0.845385	2.11718e-06	0.7
D. rerio	dN/dS	0.47152	0.000170417	0.859493	0	0.7
M. musculus	dN/dS	0.0980392	0.708396	0.825175	0.0017186	0.7
D. melanogaster	dN/dS	0.807082	2.05794e-06	0.867826	2.48936e-06	0.8
C. elegans	dN/dS	0.413725	0.0141109	0.771538	1.08262e-05	0.8
D. rerio	dN/dS	0.417283	0.00100368	0.874727	0	0.8
M. musculus	dN/dS	0.17402	0.502842	0.699301	0.0145393	0.8
D. melanogaster	dN/dS	0.802198	2.22161e-06	0.841739	2.07859e-06	0.9
C. elegans	dN/dS	0.391036	0.0208609	0.736154	4.38267e-05	0.9
D. rerio	dN/dS	0.44229	0.000458457	0.800827	2.81212e-09	0.9
M. musculus	dN/dS	0.120098	0.645787	0.51049	0.0936054	0.9
D. melanogaster	dN/dS	0.691087	9.97008e-05	0.80087	4.45605e-06	max
C. elegans	dN/dS	0.180672	0.297727	0.339231	0.0975674	max
D. rerio	dN/dS	0.374326	0.00340453	0.728385	2.52024e-07	max
M. musculus	dN/dS	0.397059	0.115604	-0.405594	0.192612	max
D. melanogaster	PS rank	0.960928	2.59276e-07	0.945217	1.98897e-06	0
C. elegans	PS rank	0.870868	1.49271e-08	0.875385	2.24049e-06	0
D. rerio	PS rank	NA	NA	NA	NA	0
M. musculus	PS rank	0.720588	0.00156743	0.972028	0	0
D. melanogaster	PS rank	0.946886	4.14799e-07	0.925217	2.40315e-06	min
C. elegans	PS rank	0.835854	1.29103e-07	0.887692	2.19468e-06	min
D. rerio	PS rank	0.164298	0.20969	0.255419	0.102562	min
M. musculus	PS rank	0.539216	0.0275331	0.965035	0	min
D. melanogaster	PS rank	0.893773	1.14819e-06	0.849565	2.1793e-06	0.1
C. elegans	PS rank	0.754622	8.64637e-07	0.89	2.17821e-06	0.1
D. rerio	PS rank	0.446791	0.000395753	0.583178	6.94248e-05	0.1
M. musculus	PS rank	0.460784	0.0645388	0.965035	0	0.1
D. melanogaster	PS rank	0.786325	3.22475e-06	0.696522	0.000229414	0.2
C. elegans	PS rank	0.718768	2.77882e-06	0.910769	1.93125e-06	0.2
D. rerio	PS rank	0.60389	6.01766e-07	0.592416	5.03867e-05	0.2
M. musculus	PS rank	0.448529	0.0726969	0.965035	0	0.2
D. melanogaster	PS rank	0.769231	5.74344e-06	0.674783	0.000418577	0.3
C. elegans	PS rank	0.671989	1.6516e-05	0.919231	1.7899e-06	0.3
D. rerio	PS rank	0.718088	0	0.60295	3.45905e-05	0.3
M. musculus	PS rank	0.497549	0.0441844	0.965035	0	0.3
D. melanogaster	PS rank	0.775946	4.50705e-06	0.684348	0.000323457	0.4
C. elegans	PS rank	0.701401	5.3758e-06	0.908462	1.96637e-06	0.4
D. rerio	PS rank	0.723701	0	0.633255	1.10039e-05	0.4
M. musculus	PS rank	0.632353	0.00776159	0.986014	0	0.4
D. melanogaster	PS rank	0.824786	1.75464e-06	0.753913	3.3454e-05	0.5
C. elegans	PS rank	0.70056	5.55277e-06	0.893077	2.15253e-06	0.5
D. rerio	PS rank	0.702139	0	0.628069	1.34731e-05	0.5
M. musculus	PS rank	0.742647	0.000948785	0.965035	0	0.5
D. melanogaster	PS rank	0.877289	1.3559e-06	0.826087	2.15945e-06	0.6
C. elegans	PS rank	0.695798	6.67227e-06	0.884615	2.21281e-06	0.6
D. rerio	PS rank	0.69636	0	0.655619	4.47904e-06	0.6
M. musculus	PS rank	0.781863	0.000321387	0.979021	0	0.6
D. melanogaster	PS rank	0.915751	8.34628e-07	0.883478	2.66958e-06	0.7
C. elegans	PS rank	0.666106	2.05334e-05	0.886923	2.19962e-06	0.7
D. rerio	PS rank	0.708475	0	0.694676	9.00166e-07	0.7
M. musculus	PS rank	0.830882	2.82982e-05	0.951049	0	0.7
D. melanogaster	PS rank	0.915751	8.34628e-07	0.886957	2.68937e-06	0.8
C. elegans	PS rank	0.626611	8.10013e-05	0.860769	2.20795e-06	0.8
D. rerio	PS rank	0.775993	0	0.808119	0	0.8
M. musculus	PS rank	0.855392	0	0.958042	0	0.8
D. melanogaster	PS rank	0.89011	1.19747e-06	0.850435	2.19314e-06	0.9
C. elegans	PS rank	0.604482	0.000162958	0.76	1.74414e-05	0.9
D. rerio	PS rank	0.757599	0	0.78932	1.74147e-08	0.9
M. musculus	PS rank	0.688725	0.0029721	0.482517	0.115374	0.9
D. melanogaster	PS rank	0.778388	4.14462e-06	0.691304	0.000266397	max
C. elegans	PS rank	0.453501	0.00669501	0.447692	0.0259078	max
D. rerio	PS rank	0.325924	0.0113554	0.391297	0.010856	max
M. musculus	PS rank	0.708333	0.00202568	0.48951	0.109632	max
